# Spindle size scaling secures mitotic fidelity against whole-genome doubling-associated mechanical stress

**DOI:** 10.64898/2026.10.09.757450

**Authors:** Qijiao Wang, Chiharu Watanabe, Sumire Ishida-Ishihara, Yukako Nishimura, Takahiro Yamamoto, Fumio Motegi, Ryota Uehara

## Abstract

Although whole-genome doubling (WGD) accompanies a drastic increase in chromosome number, post-WGD cells often continue to divide. How mitosis is sustained under increased chromosome number remains largely unknown. Here, we found that WGD cells require longer mitotic spindles than isogenic diploids to maintain spindle bipolarity. WGD increased mechanical stress on spindle poles during metaphase, associated with a higher risk of pole fragmentation. Disrupting kinetochore-microtubule attachment alleviated pole stress and fragmentation in WGD cells, suggesting that WGD-linked mechanical stress arises from spindle-chromosome interactions. Artificial spindle elongation reduced the pole stress and mitigated pole fragmentation defects in WGD cells. Our findings identify chromosome gain as a critical mechanical challenge to spindle organization and establish spindle size scaling as an adaptive mechanism that preserves mitotic fidelity after WGD.
