## Supplementary Tables S1-S5 for "Spindle size scaling secures mitotic fidelity against whole-genome doubling-associated mechanical stress"

### Sheet: Table S1
List of cell lines used in this study
Cell line	ID	Ploidy	Exogenous genes	Plasmid	Selection markers	Source	Identifier	Culture medium	Mycoplasma
HAP1	HAP1 1N WT	Haploid	N/A	N/A	N/A	K. Yoshizawa et al., Tetraploidy-linked sensitization to CENP-E inhibition in human cells. Mol Oncol 17, 1148-1166 (2023).	RRID: CVCL_Y019	Iscove’s Modified Dulbecco’s Medium (wako, 098-06465)	Negative
HAP1	HAP1 2N WT	Diploid	N/A	N/A	N/A	K. Yaguchi et al., Uncoordinated centrosome cycle underlies the instability of non-diploid somatic cells in mammals. J Cell Biol 217, 2463-2483 (2018).		Iscove’s Modified Dulbecco’s Medium (wako, 098-06465)	Negative
HAP1	HAP1 4N WT	Tetraploid	N/A	N/A	N/A	K. Yoshizawa et al., Tetraploidy-linked sensitization to CENP-E inhibition in human cells. Mol Oncol 17, 1148-1166 (2023).		Iscove’s Modified Dulbecco’s Medium (wako, 098-06465)	Negative
hTERT-RPE1	hTERT-RPE1	Diploid	N/A	N/A	N/A	K. Yoshizawa et al., Tetraploidy-linked sensitization to CENP-E inhibition in human cells. Mol Oncol 17, 1148-1166 (2023). A gift from Dr. Gohta Goshima	RRID: CVCL_4388	Dulbecco's Modified Eagle's Medium / Ham's Nutrient Mixture F-12 with L-Glutamine and Phenol Red (wako, 048-29785)	Negative
hTERT-RPE1	RPE1 4N WT	Tetraploid	N/A	N/A	N/A	K. Yoshizawa et al., Tetraploidy-linked sensitization to CENP-E inhibition in human cells. Mol Oncol 17, 1148-1166 (2023).		Dulbecco's Modified Eagle's Medium / Ham's Nutrient Mixture F-12 with L-Glutamine and Phenol Red (wako, 048-29785)	Negative
HCT116	WT Riken	Diploid	N/A	N/A	N/A	Riken BRC	RRID: CVCL_0291	McCoy's 5A (Modified) Medium (gibco, 16600-082)	Negative
HCT116	RUH130	Tetraploid	N/A	N/A	N/A	K. Yoshizawa et al., Tetraploidy-linked sensitization to CENP-E inhibition in human cells. Mol Oncol 17, 1148-1166 (2023).		McCoy's 5A (Modified) Medium (gibco, 16600-082)	Negative
HAP1	KYZ1	Diploid	EGFP	pRU633	G418	K. Yoshizawa et al., Tetraploidy-linked sensitization to CENP-E inhibition in human cells. Mol Oncol 17, 1148-1166 (2023).		Iscove’s Modified Dulbecco’s Medium (wako, 098-06465)	Negative
HAP1	WQJ01	Tetraploid	mCherry-TPX2(WT)	pWQJ01	G418	This study		Iscove’s Modified Dulbecco’s Medium (wako, 098-06465)	Negative
HAP1	WQJ05	Tetraploid	mCherry-TPX2(ΔN)	pWQJ02	G418	This study		Iscove’s Modified Dulbecco’s Medium (wako, 098-06465)	Negative
HAP1	WQJ38	Diploid	mCherr-TPX2(ΔN)/EGFP	pWQJ02/pYG01	G418	This study		Iscove’s Modified Dulbecco’s Medium (wako, 098-06465)	Negative
HAP1	WQJ39	Diploid	mCherry-TPX2(WT)/EGFP	pWQJ01/pYG01	G418	This study		Iscove’s Modified Dulbecco’s Medium (wako, 098-06465)	Negative
HAP1	WQJ102	Tetraploid	mCherry-TPX2(S121A/S125A)	pWQJ18	Puromycin	This study		Iscove’s Modified Dulbecco’s Medium (wako, 098-06465)	Negative
HAP1	WQJ49	Tetraploid	mCherry-TPX2(K158M/K159M/K313M/K314M/R315Q)	pWQJ12	G418	This study		Iscove’s Modified Dulbecco’s Medium (wako, 098-06465)	Negative
HAP1	WQJ50	Tetraploid	mCherry-TPX2(F741A)	pWQJ13	G418	This study		Iscove’s Modified Dulbecco’s Medium (wako, 098-06465)	Negative
HAP1	WQJ56	Tetraploid	mCherry-TPX2(F538A/F574A/F593A/F625A)	pWQJ14	G418	This study		Iscove’s Modified Dulbecco’s Medium (wako, 098-06465)	Negative
HAP1	WQJ111	Tetraploid	mCherry-TPX2(ΔC)	pWQJ15	G418	This study		Iscove’s Modified Dulbecco’s Medium (wako, 098-06465)	Negative
HAP1	RN06	Tetraploid	EGFP-α-tubulin/H2B-mcherry	pRN01	Blasticidin	This study		Iscove’s Modified Dulbecco’s Medium (wako, 098-06465)	Negative
HAP1	RN11	Diploid	EGFP-α-tublin/H2B-mcherry	pRN01	Blasticidin	This study		Iscove’s Modified Dulbecco’s Medium (wako, 098-06465)	Negative
HAP1	WQJ76	Diploid	EGFP-CENPA/EGFP-GCP3/mCherry-α-tubulin	pMI22/pMI03/pMI09	G418/Puromycin/Hygromycin B	This study		Iscove’s Modified Dulbecco’s Medium (wako, 098-06465)	Negative
HAP1	WQJ77	Tetraploid	EGFP-CENPA/EGFP-GCP3/mCherry-α-tubulin	pMI22/pMI03/pMI09	G418/Puromycin/Hygromycin B	This study		Iscove’s Modified Dulbecco’s Medium (wako, 098-06465)	Negative

### Sheet: Table S2
List of plasmids used in this study
Plasmid ID	Plasmid name	Insert (GenBank accession #)	Detailed description	Synthetic gene sequence
N/A	tdEos-CENPA-N-22	N/A	tdEos-CENPA-N-22 was a gift from Michael Davidson (Addgene plasmid # 57598 ; http://n2t.net/addgene:57598 ; RRID:Addgene_57598)
pRU633	PB-EGFP-N1	N/A	The EGFP gene was excised from pEGFP-N1 (Clontech) using NheI/NotI and inserted into NheI/NotI site of a PiggyBac-based vector.
pmCherry-TPX2	pmCherry-TPX2	human TPX2 (NM_012112.5)	pmcherry-TPX2 was a gift from Patricia Wadsworth (Addgene plasmid # 31227; RRID:Addgene_31227) (Ref#1).
pMH3	pMH3 (mCherry-TPX2-ALT-WT)	TPX2 (RNAi resistant version)	To introduce RNAi-resistant mutations into TPX2 WT, two TPX2 fragments were amplified by PCR using primers 5’-CGAGCTCAAGCTTCGAATTCTGCAG-3’ and 5’-gCggAgcGGcGTcTTaCCtTGAAAAAGCCCTCCAGTTCCATTC-3’ (for fragment#1) and 5’-CAaGGtAAgACgCCgcTccGcAAGGCTAATCTTCAGCAAGCTATTG-3’ and 5’-CTTAGAGGGTAGAATTTCATCGATG-3’ (for fragment#2) with pmCherry-TPX2 as a template. The above two fragments were inserted into pm…
pYG01	PB-EGFP-C1	N/A	EGFP-MCS cassette of pEGFP-C1 (Clontech #6084-1) vector was inserted into BamHI/NheI sites of a PiggyBac-based vector .
pYG02	PB-mCherry-N1	N/A	MCS-mCherry cassette of pmCherry-C1 (Clontech #632524) vector was inserted into NotI/NheI sites of a PiggyBac-based vector.
pYG04	PB-EGFP-α-tubulin	N/A	The EGFP-α-tubulin fragment from pEGFP-α-tubulin (Ref#2) was inserted into BamHI/NheI sites of a PiggyBac-based vector.
pYG12	PB-PuroR	N/A	The PuroR fragment was amplified by PCR using primers 5′- CATGCCATGGTCATGACCGAGTACAAGCCCAC -3′ and 5′- GCGTCGACTCAGGCACCGGGCTTG -3′ with a PuroR cassette as a template, and inserted into NcoI/SalI sites of a PiggyBac-based vector.
pYG16	PB-tdEos-CenpA-PuroR	N/A	tdEos-CenpA fragment from tdEos-CENPA-N-22 was inserted into NheI/NotI sites of pYG12.
pWQJ01	PB-mCherry-TPX2- ALT-WT	N/A	mCherry-TPX2- ALT-WT fragment from pMH3 was inserted into NheI/BamHI sites of a PiggyBac-based vector.
pWQJ02	PB-mCherry-TPX2-delta N-ALT	TPX2 deltaN (2163 bp)	A TPX2 deltaN fragment with SalI/BamHI ends was amplified by PCR using primers 5′-GCAGTCGACTGGTTTGAGGAGAAGGCCAATTTGGAG-3′ and 5′-GGTGGATCCTTAGCAGTGGAATCGAGTGGAG-3′ with pMH3 as the template. A mCherry fragment was excised from pMH3 using NheI/SalI. These two fragments were then inserted into NheI/BamHI sites of a PiggyBac-based vector.
pWQJ03	PB-mCherry-ATL-TPX2-delta C (1-711aa) -ALT	TPX2 deltaC (1-711aa) (2154 bp)	A TPX2 deltaC fragment with SalI/BamHI ends was amplified by PCR using primers 5′-GCAGTCGACATGTCACAAGTTAAAAGCTCTTATTCC-3′ and 5′-GGTGGATCCTTACAGTTCTCTCCGTAGCCTGGCCAGCTC-3′ with pMH3 as the template.A mCherry fragment was excised from pMH3 using NheI/SalI. These two fragments were then inserted into NheI/BamHI sites of a PiggyBac-based vector.
pWQJ09	PB-mCherry-TPX2-ALT-S121AS125A	TPX2 (1-452) (NM_012112.5)	A DNA fragment containing the TPX2 S121A/125A mutant was synthesized by Eurofins Genomics (Japan; sequence is shown in right). The fragment was excised from the synthesized vector using SalI/ClaI. A mCherry fragment and vector backbone were excised from pWQJ01 using NheI/SalI and NheI/ClaI, respectively. These three fragments were ligated to generate the PB-mCherry-TPX2-ALT-S121A/S125A construct.	GTCGACATGTCACAAGTTAAAAGCTCTTATTCCTATGATGCCCCCTCGGATTTCATCAATTTTTCATCCTTGGATGATGAAGGAGATACTCAAAACATAGATTCATGGTTTGAGGAGAAGGCCAATTTGGAGAATAAGTTACTGGGGAAGAATGGAACTGGAGGGCTTTTTCAAGGTAAGACGCCGCTCCGCAAGGCTAATCTTCAGCAAGCTATTGTCACACCTTTGAAACCAGTTGACAACACTTACTACAAAGAGGCAGAAAAAGAAAATCTTGTGGAACAATCCATTCCGTCAAATGCTTGTTCTTCCCTGGAAGTTGAGGCAGCCATATCAAGAAAAACTCCAGCCCAGCCTCAGAGAAGAGCTCTTAGGCTTGCTGCTCAGAAGGATTTGGAA…
pWQJ12	PB-mCherry-TPX2-K158M/K159M/K313M/K314M/R315Q)-ALT	TPX2 (453-969) (NM_012112.5)	A DNA fragment containing the TPX2 K158M/K159M/K313M/K314M/R315Q mutant was synthesized by Eurofins Genomics (Japan; sequence is shown in right). The fragment was excised from the synthesized vector using ClaI/NdeI.The vector backbone were excised from pWQJ01 using ClaI/NdeI. These two fragments were ligated to generate the PB-mCherry-TPX2-K158M/K159M/K313M/K314M/R315Q-ALT construct.	ATCGATGAAATTCTACCCTCTATGATGATGAAAGTTTCTAACAACAAAAAGAAGCCAGAGGAAGAAGGCAGTGCTCATCAAGATACTGCTGAAAAGAATGCATCTTCCCCAGAGAAAGCCAAGGGTAGACATACTGTGCCTTGTATGCCACCTGCAAAGCAGAAGTTTCTAAAAAGTACTGAGGAGCAAGAGCTGGAGAAGAGTATGAAAATGCAGCAAGAGGTGGTGGAGATGCGGAAAAAGAATGAAGAATTCAAGAAACTTGCTCTGGCTGGAATAGGGCAACCTGTGAAGAAATCAGTGAGCCAGGTCACCAAATCAGTTGACTTCCACTTCCGCACAGATGAGCGAATCAAACAACATCCTAAGAACCAGGAGGAATATAAGGAAGTGAACTTT…
pWQJ13	PB-mCherry-TPX2-ALT-F741A	TPX2 F741A mutant fragment (724bp)	The TPX2 F741A mutant fragment was amplified by PCR using primers 5′-atACCGGTAGTGATAAAAGCTCAACCTGTG-3′ and 5′-GCGGATCCTTAGCAGTGGAATCGAGTGGAGgcTTTGGGAGATACAGGCACAGTCAG-3′ with pWQJ01 as the template. The TPX2 N-terminal fragment and vector backbone were excised from pMH3 using SalI/AgeI and SalI/BamHI, respectively. These three fragments were ligated to generate the mCherry-TPX2 (F741A) construct,…
pWQJ14	PB-mCherry-TPX2-ALT-F538A/F574A/F593A/F625A	TPX2 (1522-1976) (NM_012112.5)	A DNA fragment containing the TPX2 F4A mutant was synthesized by Eurofins Genomics (Japan; sequence is shown in right). The fragment was excised from the synthesized vector using AgeI/XmnI.The TPX2 N-terminal fragment and vector backbone were excised from pMH3 using SalI/AgeI and SalI/XmnI, respectively. These three fragments were ligated to generate the mCherry-TPX2(F4A) construct, which was sub…	AAGATGAGGAAGAGGACGAACCGGTAGTGATAAAAGCTCAACCTGTGCCACATTATGGGGTGCCTTTTAAGCCCCAAATCCCAGAGGCAAGAACTGTGGAAATATGCCCTGCCTCGTTTGATTCTCGAGACAAAGAACGTCAGTTACAGAAGGAGAAGAAAATAAAAGAACTGCAGAAAGGGGAGGTGCCCAAGTTCAAGGCACTTCCCTTGCCTCATGCTGACACCATTAACCTGCCAGAGAAGAAGGTAAAGAATGTGACCCAGATTGAACCTGCCTGCTTGGAGACTGACAGAAGAGGTGCTCTGAAGGCACAGACTTGGAAGCACCAGCTGGAAGAAGAACTGAGACAGCAGAAAGAAGCAGCTTGTGCCAAGGCTCGTCCAAACACCGTCATCT…
pWQJ15	PB_mCherry-ATL-TPX2-delta C (1-710aa)-ALT	TPX2 delta C fragment (613bp)	The TPX2 delta C fragment was amplified by PCR using primers 5′-atACCGGTAGTGATAAAAGCTCAACCTGTG-3′ and 5′-GCGGATCCTTATTCTCTCCGTAGCCTGGCCAGCTCCTC-3′ with pWQJ003 as the template. The TPX2 N-terminal fragment and vector backbone were excised from pMH3 using SalI/AgeI and SalI/BamHI, respectively.These three fragments were ligated to generate the mCherry-TPX2 (1-710aa) construct, which was subsequent…
pWQJ18	PB_mCherry-TPX2-ALT-S121AS125A-Puro	N/A	The mCherry-TPX2-ALT-S121AS125A fragment from pWQJ09 was inserted into NheI/BamHI sites of pYG12.
pKYZ06	XLone_NheI_BglII_SacII_NotI	duplex oligo of prKYZ7 prKYZ8	The duplex oligo of (prKYZ7) 5'-AATTgctaGCAGGTGagaagaCACCTGCactgGGC-3′ and (prKYZ8) 5'-ctagGCCcagtGCAGGTGtcttctCACCTGCtagcAATTgtac-3′ was annealed and inserted into KpnI/SpeI site of a XLone-GFP vector (addgene #96930).
pRN01	XLone-EGFP-a-tublin H2B-mcherry	N/A	The EGFP-α-tubulin fragment of pYG04 (Ref#2) was inserted into NotI/NheI sites of pKYZ6.
pMI22	PB-CenpA-EGFP-PuroR	N/A	The CenpA-tdEos gene in pYG16 was replaced with EGFP gene from pYG01 using AgeI/NotI.
pMI03	PB-EGFP-hGCP3	N/A	This vector was constructed and described in a previous study (Ref#3)
pMI04	PB-HygR	N/A	The HygR cassette was amplified by PCR using primers 5'-ATATCATGATAATGGATAGATCCGGAAAGCCTGAACTCACC-3' and 5'-ATAGTCGACCTATTCCTTTGCCCTCGGACGAGTGCTG-3' with a vector encoding the cassette as a template, and digested using BspHI/SalI. Then, the PuroR cassette of pYG12 was replaced with the HygR cassette using NcoI/SalI sites.
pMI07	PB-mCherry-α-tubulin	N/A	The mCherry fragment was amplified by PCR using primers 5'-ATAGCTAGCGCCACCATGGTGAGCAAGGGCGAGGAGG-3' and 5'-ATAAGATCTCTTGTACAGCTCGTCCATGCCGCCGGTGG-3' with the pYG02 as a template. The EGFP fragment of pYG04 was replaced with mCherry using NheI/BglII.
pMI09	PB-mCherry-α-tubulin-HygR	N/A	The mCherry-α-tubulin fragment of pMI07 was inserted into NotI/NheI sites of pMI04.
			References
			1. Ma N, et al., Poleward transport of TPX2 in the mammalian mitotic spindle requires dynein, Eg5, and microtubule flux. Mol Biol Cell 21, 979-988 (2010). 2. Yaguchi K, Yamamoto T, Matsui R, et al. Uncoordinated centrosome cycle underlies the instability of non-diploid somatic cells in mammals. J Cell Biol 217, 2463-2483 (2018). 3. Inoko M, Yang G, Tsukada Y, et al. Sister chromatid separation de…

### Sheet: Table S3
List of primer used in this study
List of genes and primers for relative gene expression level analysis by qRT-PCR
ID	Name	Name of the Primer	Sequence (5' to 3')
PRC1	qPCR_PRC1_F	Forward	TGTTGCCAGCACCTATTCTGA
PRC1	qPCR_PRC1_R	Reverse	TTTGAAAGTTCTCGCTGAAGCC
STMN1	qPCR_Stathmin_F	Forward	ACGTTTGCGAGAGAAGGATAAG
STMN1	qPCR_Stathmin_R	Reverse	GTCAGCTTCAGTCTCGTCAG
PLK1	qPCR_Plk1_F	Forward	GACAAGTACGGCCTTGGGTAT
PLK1	qPCR_Plk1_R	Reverse	ACGCTCTATGTACTGCAGGC
TACC1	qPCR_TACC1_F	Forward	TCCTTGAGTTTCAGCTCGGA
TACC1	qPCR_TACC1_R	Reverse	CTGCCAATCCGAGTGATGGA
ASPM	qPCR_ASPM_F	Forward	TTTCCCGTCACCTTGGCTTA
ASPM	qPCR_ASPM_R	Reverse	AAGTTCCATGGTTCGCACAAG
KIFC1	pPCR_HSET_F	Forward	GGGTGGTAGTGCTAAGATGCTC
KIFC1	pPCR_HSET_R	Reverse	TCCTGTTGGCCTGAGCAGTA
KIFC2	qPCR_KIFC2_F	Forward	TACAATGAGGCTGTCAGGGAC
KIFC2	qPCR_KIFC2_R	Reverse	CAATGTCTCCAGGTTGGGCA
KIFC3	qPCR_KIFC3_F	Forward	CTCATGGTGGTACAGGTGTC
KIFC3	qPCR_KIFC3_R	Reverse	ACCCTCTCAGCAAACTTGAGG
CENPE	qPCR_CenpE_F	Forward	AGGAGAGCTTTCTAGGACCTGT
CENPE	qPCR_CenpE_R	Reverse	TCTTGGAGTTGCTGGCTCTTT
KIF4A	qPCR_Kif4a_F	Forward	CCCTTACTGAAGTGCGTGGT
KIF4A	qPCR_Kif4a_R	Reverse	CAGCAATCTGAGCACTCCTGA
KIF22	qPCR_Kid_F	Forward	CACTCGCCTATTGCAGGACT
KIF22	qPCR_Kid_R	Reverse	AGTTGAGTGCGGAGACTGTG
KIF2A	qPCR_Kif2A_F	Forward	CTCGTACCTGCATGATTGCCA
KIF2A	qPCR_Kif2A_R	Reverse	ACTGCCACTACCCTGTGAGAA
KIF15	qPCR_Kif15_F	Forward	AGAACATCCCAGGAGATGGA
KIF15	qPCR_Kif15_R	Reverse	TCCTCAGCAAGCCTGACATTT
KIF2C	qPCR_MCAK_F	Forward	CACAAAGGGCAAAGAGATTGAT
KIF2C	qPCR_MCAK_R	Reverse	TTTCCTGCAAGGGCAGATTG
KIF11	qPCR_Kif11_F	Forward	GTGGTGAGATGCAGACCATTT
KIF11	qPCR_Kif11_R	Reverse	TCCTTGAGCTCTTGTCAGCC
DYNC1H1	qPCR_DHC1_F	Forward	CGTCTGCTCAACACCTTCCT
DYNC1H1	qPCR_DHC1_R	Reverse	AAACTCCTCTCGCCTGATGC
KIF23	qPCR_MKLP1_F	Forward	TGCCATGAAGTCAGCGAGAG
KIF23	qPCR_MKLP1_R	Reverse	GCGCACCCTACAGTATACCC
KIF20A	pPCR_MKLP2_F	Forward	AACCAGCAGAACCGGTCAAA
KIF20A	pPCR_MKLP2_R	Reverse	CTCGGCCTGTGAAGAAACCT
CEP170	qPCR_Cep170_F	Forward	GCTCGGGAGATCAACGATGT
CEP170	qPCR_Cep170_R	Reverse	ACACGATCAACCAACTCTTCTC
ODF2	qPCR_ODF2_F	Forward	GTGTCGCTCCTGGTTTCCAT
ODF2	qPCR_ODF2_R	Reverse	TCATGGTTGGCTTCGTCACA
CEP250	pPCR_C-Nap1-#2_F	Forward	CAGGCTGAGCAAGAAGGGAA
CEP250	pPCR_C-Nap1-#2_R	Reverse	GCGCTCCTTCTCCCATTTCT
CROCC	pPCR_Rootletin_F	Forward	AGAGACGGTTATCCAGACACTG
CROCC	pPCR_Rootletin_R	Reverse	GAGAGGTTGCGGGTGACAAT
NIN	qPCR_Ninein_F	Forward	CCTCTTGGGCAGGGTACATT
NIN	qPCR_Ninein_R	Reverse	CGTAACGCTTCCCACCTCTA
CEP128	qPCR_Cep128_F	Forward	AGGAGCAGCTTCTGGATGAA
CEP128	qPCR_Cep128_R	Reverse	ATGCAATTACACGGTCCTGC
PCNT	qPCR_PCNT_F	Forward	ACCCACGGTTGAAAGAGCAA
PCNT	qPCR_PCNT_R	Reverse	TGCAGTTCTAATTCTCGCAGC
CEP215	qPCR_Cep215_F	Forward	TCCCAGTGTACCAGATGACCT
CEP215	qPCR_Cep215_R	Reverse	ACACATTTGGGAGCAGACCA
TRIM37	qPCR_TRIM37_F	Forward	GGAGAAATTGCGGGATGCAC
TRIM37	qPCR_TRIM37_R	Reverse	CTGTCAGCCAGCGCCTAATA
ADD1	qPCR_ADD1_F	Forward	AGCTGGAGGAAGACCTTGTG
ADD1	qPCR_ADD1_R	Reverse	GTTGGCTTAAAGGTGGCAGC
NUF2	qPCR_Nuf2_F	Forward	TCAGTTGACTGCCTGCCTTC
NUF2	qPCR_Nuf2_R	Reverse	CTCCAAGTTCAGGCTCTCCTTT
MKI67	qPCR_Ki67_F	Forward	AATCCATGAGCAGGAGGCAA
MKI67	qPCR_Ki67_R	Reverse	TTAGCCGTACAGGCTCATCA
MIS12	qPCR_hMis12_F	Forward	CATGGTCGCTCCGATGGCTT
MIS12	qPCR_hMis12_R	Reverse	GATTTACAGCCCCTCCACCC
CENPF	qPCR_CENPF_F	Forward	CGTCCCCGAGAGCAAGTTTA
CENPF	qPCR_CENPF_R	Reverse	GTAGGCAGCCCTTCTTTCCA
BICD2	qPCR_BICD2_F	Forward	TGTTTGCCACCAGGTGTGAC
BICD2	qPCR_BICD2_R	Reverse	AGGCACAGGTGTGACTTACG
SPDL1	qPCR_Spindly_F	Forward	GCCAGCGGGCTCTAGATATT
SPDL1	qPCR_Spindly_R	Reverse	AGGCACTTCAACTGTCTCTTCA
SGO1	qPCR_Sgo1_F	Forward	ACATTCAGAATCCCACGAGCA
SGO1	qPCR_Sgo1_R	Reverse	TCAGGTGGTGTAGTGGTAGGA
CDCA5	qPCR_Sororin_F	Forward	ATGCCAGAGATCTTGAAAACGG
CDCA5	qPCR_Sororin_R	Reverse	GGTAACAAGACCAGGGGAGG
SGO2	qPCR_SgoL2_F	Forward	CCACGCTGAAAGAGAGTGATG
SGO2	qPCR_SgoL2_R	Reverse	AATGCCCTGTTGTTGTGCTT
List of primers for plasmid cloning				Application
prWQJ01	hTPX2_34aaF_SalI	Forward	GCAGTCGACTGGTTTGAGGAGAAGGCCAATTTGGAG	Forward primer for SalI-TPX2(34aa-747aa)- BamHI fragment used in pWQJ02
prWQJ02	hTPX2_R_BamHI	Reverse	GGTGGATCCTTAGCAGTGGAATCGAGTGGAG	Reverse primer for SalI-TPX2(34aa-747aa)- BamHI fragment used in pWQJ02
prWQJ05	TPX2Cterm_AgeI_Forward	Forward	ATACCGGTAGTGATAAAAGCTCAACCTGTG	Forward primer for AgeI–TPX2 (F741A)–BamHI fragment and AgeI–TPX2 delta C–BamHI fragment used in pWQJ13 and pWQJ15
prWQJ06	TPX2_F741A_rev	Reverse	GCGGATCCTTAGCAGTGGAATCGAGTGGAGGCTTTGGGAGATACAGGCACAGTCAG	Reverse primer for AgeI–TPX2 (F741A)–BamHI fragment used in pWQJ13
prWQJ07	TPX2_1-710_Rev	Reverse	GCGGATCCTTATTCTCTCCGTAGCCTGGCCAGCTCCTC	Reverse primer for AgeI–TPX2 delta C (1-710)–BamHI fragment used in pWQJ15
prWQJ03	hTPX2_F_SalI	Forward	GCAGTCGACATGTCACAAGTTAAAAGCTCTTATTCC	Forward primer for SalI-TPX2 delta C (1-711)- BamHI I fragment used in pWQJ03
prWQJ04	hTPX2_ 711aaR_BamHI	Reverse	GGTGGATCCTTACAGTTCTCTCCGTAGCCTGGCCAGCTC	Reverse primer for SalI-TPX2 delta C (1-711)- BamHI I fragment used in pWQJ03
prKYZ7	XLonePaqCI_aatt_ccgg	Forward	AATTGCTAGCAGGTGAGAAGACACCTGCACTGGGC	Forward primer used in pKYZ6
prKYZ8	XLonePaqCI_aatt_ccgg_r	Reverse	CTAGGCCCAGTGCAGGTGTCTTCTCACCTGCTAGCAATTGTAC	Reverse primer used in pKYZ6

### Sheet: Table S4
List of siRNA used in this study
gene name	siRNA name	Sequence (sense)
luciferase	luciferase	CGUACGCGGAAUACUUCGATT
MIS12	hMis12	GGACAUUUUGAUAACCUUUTT
PRC1	PRC1	AAAUAUGGGAGCUAAUUGGGA
CLASP1	CLASP1	GCCAUUAUGCCAACUAUCUTT
CLASP2	CLASP2	GUUCAGAAAGCCCUUGAUGTT
STMN1	Stathmin	AGGCAAUAGAAGAGAACAATT
PLK1	Plk1	AGAUUGUGCCUAAGUCUCUTT
TACC1	TACC1	GAUGAACAAAGGACAAGUATT
ASPM	ASPM	UGCCAUGGUGCAACUUGCUTT
KIFC1	HSET3utr	CAUGUCCCAGGGCUAUCAATT
KIFC2	siKIFC2	GGCGUGAGCUACAGCAGAU;CAAGGGAAAUAUCCGUGUG;UGGCAGAGGCGGUAGUAAA;CUUCUAGCCUUGUGAGUGU
KIFC3	siKIFC3 #1	CCAATGCTGTGACTTTCGATT
KIF18A	Kif18A	UAAAUUACCCGAACAAGAATT
CENPE	CenpE#2	CAUCAACUUAUUACGUUAATT
KIF4A	Kif4a	AAGCAGATTGAAAGCCTAGAGTT
KIF22	Kid	GAUUGGAGCUACUCGUCGUTT
KIF2A	Kif2A	CAAAUGGUUUACAGGUUUATT
KIF15	Kif15	GGACAUAAAUUGCAAAUACTT
KIF2C	MCAK	GCAAUAAACCCAGAACUCUTT
KIF11	Kif11	GGAAUUGAUUAAUGUACUCTT
DYNC1H1	DHC	GCCAAAAGUUACAGACUUUTT
KIF23	MKLP1, MKLP1-3UTR	AAGCAGUCUUCCAGGUCAUCUUU
KIF20A	MKLP2	CCACCUAUGUAAUCUCAUGTT
CEP170	siCep170	GAAGGAAUCCUCCAAGUCATT
ODF2	siODF2	AGACUAAUGGAGCAACAAGTT
CEP250	siC-Nap1 #1	CUGGAAGAGCGUCUAACUGAUTT
CROCC	siRootletin #1	AAGCCAGUCUAGACAAGGATT
NIN	siNinein	UAUGAGCAUUGAGGCAGAGTT
CEP128	siCep128	CAUGUGAGGCCGAGCGUAA;GCAGAAUCAUCCAGCGAAU;GCAUAAGAAGUUAGAACGA;UGGACAGGCGGGUGCGAUA
PCNT	siPCNT	TGGACGTCATCCAATGAGATT
CEP215	Cep215	GCAAGGAUCUGAAUUUGUUTT
TRIM37	TRIM37_1	AAGGACCGGAGCAGUAUAGAATT
ADD1	ADD1#1	GCAGAAUUUACAGGACAUUTT
NUF2	Nuf2#1	GCAUGCCGUGAAACGUAUATT
MKI67	ki67#1	GCAUUUAAGCAACCUGCAATT
CENPF	siCENPF #1	GAAGCUAUGCUAAGAAAUATT
BICD2	siBICD2 #1	AGACGGAGCGCGAACAGAATT
SPDL1	siSpindly	GAAAGGGUCUCAAACUGAATT
SGO1	siSgo1 #1	CAGUAGAACCUGCUCAGAATT
CDCA5	siSororin	GCCUAGGUGUCCUUGAGCUTT
SGO2	siSgoL2	GCACUACCACUUUGAAUAATT
HMMR	HMMR	CUGAUUUGCAGAACCAACUTT
AURKA	Auora A#2	AUGCCCUGUCUUACUGUCATT
TPX2	TPX2#1	GGGCAAAACUCCUUUGAGATT
RCC1	RCC1	GGAGAACCGUGUGGUCUUATT
NUMA1	NuMA#2	GGCGUGGCAGGAGAAGUUCTT
HAUS6	FAM29A/hDgt6	CAGUUAAGCAGGUACGAAATT
INCENP	INCENP3utr	GGCUUGGCCAGGUGUAUAUTT
TACC3	TACC3_Royle	CAGUUUGGAACUUCCUCGUTT
NEDD1	NEDD1	GCAGACAUGUGUCAAUUUATT
HURP	HURP	AAUGACUCGAUCAGCUACUCA
CEP192	CEP192	CAGAGGAAUCAAUAAUAAATT
CKAP5	chTOG_#1	GAGCCCAGAGUGGUCCAAATT

### Sheet: Table S5
List of compounds and antibodies used in this study
	Distributoer	Identifier	Dilution or Concentration	Application
Rabbit polyclonal anti-Cep192	Bethyl laboratories	Cat# A302-324A, RRID:AB_1850234	1:1000	IF, IB
Rabbit polyclonal anti-KIF18A	Thermo Fisher Scientific	Cat# A301-080A, RRID:AB_2296551	1:2000	IB
Rabbit monoclonal anti-CLASP2	Cell Signaling Technology	Cat#4629, RRID:AB_2798544	1:1000	IB
Rabbit monoclonal anti-CLASP1 [EPR3409]	Abcam	Cat# ab108620, RRID:AB_10864427	1:5000	IB
Mouse monoclonal anti-β-tubulin	Wako	Cat# 014-25041, RRID:AB_2650453	1:1000	IB
Rabbit monoclonal anti-TPX2 (D2R5C)	Cell Signaling Technology	Cat#12245, RRID: AB_2716832	1:1000	IF, IB
Mouse monoclonal anti-Centrin, clone 20H5	Millipore	Cat# 04-1624, RRID:AB_10563501	1:1000	IF
Rat monoclonal anti-YOL 1/34	Abcam	Cat# ab6161, RRID:AB_305329	1:200	IF
Mouse monoclonal Pericentrin antibody	Abcam	Cat# ab28144, RRID:AB_2160664	1:1000	IF
Rabbit polyclonal anti-Nuf2	Proteintech	Cat# 15731-1-AP, RRID:AB_2154586	1:1000	IB
Mouse monoclonal anti-NuMA (F-11)	Santa Cruz	Cat# sc-365532, RRID:AB_10846197	1:1000	IB
Mouse monoclonal anti-NEDD1 (H-3)	Santa Cruz	Cat# sc-398733, RRID:AB_2892661	1:1000	IB
Rabbit polyclonal anti-HURP	Abcam	Cat# ab70744, RRID:AB_2092669	1:1000	IB
Rabbit monoclonal anti-TACC3 (D9E4)	Cell Signaling Technology	Cat# 8069, RRID:AB_10830219	1:1000	IB
Rabbit polyclonal anti chTOG	Bethyl laboratories	Cat# A301-970A, RRID:AB_1547916	1:1000	IB
Rabbit polyclonal anti-HAUS6	Bethyl laboratories	Cat# A305-457A, RRID:AB_2631847	1:1000	IB
Mouse monoclonal anti-INCENP (B-4)	Santa Cruz	Cat# sc-376514, RRID:AB_11149761	1:1000	IB
Rabbit Monoclonal anti-CD168 (HMMR)	Abcam	Cat# ab124729, RRID:AB_10975797	1:1000	IB
Rabbit polyclonal anti-RCC1	Cell Signaling Technology	Cat# 3589, RRID:AB_2269600	1:1000	IB
Mouse monoclonal anti-MIS12	Proteintech	Cat# 67475-1-Ig, RRID:AB_2882702	1:1000	IB
Rabbit monoclonal anti-Aurora A	Cell Signaling Technology	Cat# 14475, RRID:AB_2665504	1:1000	IB
Rabbit polyclonal anti-Kif2A	Novus	Cat# NB500-180SS, RRID:AB_921859)	1:1000	IB
Rabbit polyclonal anti-KIF2C	Proteintech	Cat# 28372-1-AP, RRID:AB_2881127	1:1000	IB
Goat polyclonal PRC1 (K-18) antibody	Santa Cruz Biotechnology	Cat# sc-9342, RRID:AB_2169662	1:200	IB
DAPI (4',6-diamidino-2-phenylindole)	Dojindo	Cat# D523	1 µg/mL	IF
Goat peroxidase affinipure anti-mouse IgG (H+L)	Jackson ImmunoResearch Labs	Cat# 115-035-003, RRID:AB_10015289	1:5000	IB
Goat peroxidase affinipure anti-rabbit IgG (H+L)	Jackson ImmunoResearch Labs	Cat# 111-035-003, RRID:AB_2313567	1:5000	IB
Goat peroxidase affinipure anti-goat IgG (H+L)	Jackson ImmunoResearch Labs	Cat# 705-035-147, RRID:AB_2313587	1:2000	IB
Alexa Fluor 488 Goat Anti-Rabbit IgG H&L preadsorbed	Abcam	Cat# ab150081, RRID:AB_2734747	1:1000	IF
Alexa Fluor 594 Donkey Anti-Mouse IgG H&L preadsorbed	Abcam	Cat# ab150112, RRID:AB_2813898	1:1000	IF
Alexa Fluor 647-AffiniPure Donkey Anti-Rat IgG (H+L)	Jackson ImmunoResearch Labs	Cat# 712-605-153, RRID:AB_2340694	1:1000	IF
Alexa Fluor 488 AffiniPure Donkey Anti-Mouse IgG (H+L)	Jackson ImmunoResearch Labs	Cat# 715-545-151, RRID:AB_2341099	1:1000	IF
Alexa Fluor 594 AffiniPure Donkey Anti-Rabbit IgG (H+L)	Jackson ImmunoResearch Labs	Cat# 711-585-152, RRID:AB_2340621	1:1000	IF
Hoechst 33342	Dojindo	Cat# H342	10 µg/mL	FCM
SiR-DNA kit	Cytoskeleton, Inc.	Cat# CY-SC007	200 nM	Live imaging
MG-132	Peptide institute	Cat# 3175-v	3 µM	IF, live imaging
Nocodazole	Wako	Cat# 140-08531	40 ng/mL for WGD and 24ng for IF	IF
Cytochalasin B	Wako	Cat# 034-17554	5 µg/mL	IF
Doxycycline hyclate	Sigma-Aldrich	Cat# D9891	1 µg/mL	IF
Vinblastine Sulfate	LKT Laboratories	Cat# V3253	2 ng/ml	IF
ATTO UH-T310 u-PAGEL H, 3-10%	ATTO	Cat# UH-T310	According to the manufacturer's instructions	IB
0.05% trypsin-EDTA solution	Wako	Cat# 202-16931	0.0005	Cell culture
collagen Type I-C	Wako	Cat# 637-00773	1ml	Cell culture
Lipofectamine RNAiMAX	Thermo Fisher Scientific	Cat# 13778150	According to the manufacturer's instructions	siRNA
Immun-Blot PVDF membrane	Bio-Rad	Cat# 1620177	According to the manufacturer's instructions	IB
the ezWestLumi plus ECL Substrate	ATTO	Cat# 2332637	According to the manufacturer's instructions	IB
the Nucleospin RNA kit	Macherey-Nagel	Cat# 740944	According to the manufacturer's instructions	qPCR
ReverTra Ace qPCR RT Master Mix	Toyobo	Cat# FSQ-201	1x	qPCR
GeneAce SYBRTM qPCR Mix II	Nippon Gene	Cat# 313-09423	1x	qPCR
